# Synapomorphic variations in the THAP domains of the human THAP protein family and its homologs

**DOI:** 10.1101/2021.02.01.429122

**Authors:** Hiral M. Sanghavi, Sharmistha Majumdar

## Abstract

The THAP (<u>Th</u>anatos-<u>a</u>ssociated <u>p</u>rotein) domain is a DNA-binding domain which binds DNA via a zinc coordinating C2CH motif. Although THAP domains share a conserved structural fold, they bind different DNA sequences in different THAP proteins which in turn perform distinct cellular functions. In this study, we investigate (using multiple sequence alignment, *in silico* motif and secondary structure prediction) THAP domain conservation within the homologs of the human THAP (hTHAP) protein family. We report that there is significant variation in sequence and predicted secondary structure elements across hTHAP homologs. Interestingly, we report that the THAP domain can be either longer or shorter than the conventional 90 residues and the amino terminal C2CH motif within the THAP domain serves as a hotspot for insertion or deletion. Our results lay the foundation for future studies which will further our understanding of the evolution of THAP domain and regulation of its function.
