## Additional file for "Synapomorphic variations in the THAP domains of the human THAP protein family and its homologs": additional file 1.xlsx

### Sheet: Sheet0
Entry	Protein names	Organism	Length	Sequence	Used in this study
Q8WY91	Peroxynitrite isomerase THAP4 (EC 5.99.-.-) (THAP domain-containing protein 4)	Homo sapiens (Human)	577	MVICCAAVNCSNRQGKGEKRAVSFHRFPLKDSKRLIQWLKAVQRDNWTPTKYSFLCSEHFTKDSFSKRLEDQHRLLKPTAVPSIFHLTEKKRGAGGHGRTRRKDASKATGGVRGHSSAATSRGAAGWSPSSSGNPMAKPESRRLKQAALQGEATPRAAQEAASQEQAQQALERTPGDGLATMVAGSQGKAEASATDAGDESATSSIEGGVTDKSGISMDDFTPPGSGACKFIGSLHSYSFSSKHTRERPSVPREPIDRKRLKKDVEPSCSGSSLGPDKGLAQSPPSSSLTATPQKPSQSPSAPPADVTPKPATEAVQSEHSDASPMSINEVILSASGACKLIDSLHSYCFSSRQNKSQVCCLREQVEKKNGELKSLRQRVSRSDSQVRKLQEKLDELRR…	Yes
Q9NVV9	THAP domain-containing protein 1	Homo sapiens (Human)	213	MVQSCSAYGCKNRYDKDKPVSFHKFPLTRPSLCKEWEAAVRRKNFKPTKYSSICSEHFTPDCFKRECNNKLLKENAVPTIFLCTEPHDKKEDLLEPQEQLPPPPLPPPVSQVDAAIGLLMPPLQTPVNLSVFCDHNYTVEDTMHQRKRIHQLEQQVEKLRKKLKTAQQRCRRQERQLEKLKEVVHFQKEKDDVSERGYVILPNDYFEIVEVPA	Yes
Q9BT49	THAP domain-containing protein 7	Homo sapiens (Human)	309	MPRHCSAAGCCTRDTRETRNRGISFHRLPKKDNPRRGLWLANCQRLDPSGQGLWDPASEYIYFCSKHFEEDCFELVGISGYHRLKEGAVPTIFESFSKLRRTTKTKGHSYPPGPAEVSRLRRCRKRCSEGRGPTTPFSPPPPADVTCFPVEEASAPATLPASPAGRLEPGLSSPFSDLLGPLGAQADEAGCSAQPSPERQPSPLEPRPVSPSAYMLRLPPPAGAYIQNEHSYQVGSALLWKRRAEAALDALDKAQRQLQACKRREQRLRLRLTKLQQERAREKRAQADARQTLKEHVQDFAMQLSSSMA	Yes
Q96EK4	THAP domain-containing protein 11	Homo sapiens (Human)	314	MPGFTCCVPGCYNNSHRDKALHFYTFPKDAELRRLWLKNVSRAGVSGCFSTFQPTTGHRLCSVHFQGGRKTYTVRVPTIFPLRGVNERKVARRPAGAAAARRRQQQQQQQQQQQQQQQQQQQQQQQQQQQQQSSPSASTAQTAQLQPNLVSASAAVLLTLQATVDSSQAPGSVQPAPITPTGEDVKPIDLTVQVEFAAAEGAAAAAAASELQAATAGLEAAECPMGPQLVVVGEEGFPDTGSDHSYSLSSGTTEEELLRKLNEQRDILALMEVKMKEMKGSIRHLRLTEAKLREELREKDRLLAMAVIRKKHGM	Yes
P81299	Tyrosine-protein phosphatase cdc-14 (EC 3.1.3.48) (Cell division cycle-related protein 14)	Caenorhabditis elegans	709	MREDHSPRRNNTIENTLTELLPNRLYFGCFPNPDAIDKSDKSVKKTCFININNKFHYEPFYEDFGPWNLSVLYRLCVQVGKLLEVEEKRSRRVVLFCQDDGTGQYDKIRVNTAYVLGAYLIIYQGFSADDAYLKVSSGETVKFVGFRDASMGSPQYLLHLHDVLRGIEKALKFGWLDFSDFDYEEYEFYERVENGDFNWIIPGKILSFCGPHNESREENGYPYHAPDVYFDYFRENKVSTIVRLNAKNYDASKFTKAGFDHVDLFFIDGSTPSDEIMLKFIKVVDNTKGGVAVHCKAGLGRTGTLIACWMMKEYGLTAGECMGWLRVCRPGSVIGPQQPYLIEKQKFCWSLSQSNGVHLTQNKEEKRNVRRLVNQVDDINLGEERISPKSRENTRPNIL…	Yes
Q7Z6K1	THAP domain-containing protein 5	Homo sapiens (Human)	395	MPRYCAAICCKNRRGRNNKDRKLSFYPFPLHDKERLEKWLKNMKRDSWVPSKYQFLCSDHFTPDSLDIRWGIRYLKQTAVPTIFSLPEDNQGKDPSKKKSQKKNLEDEKEVCPKAKSEESFVLNETKKNIVNTDVPHQHPELLHSSSLVKPPAPKTGSIQNNMLTLNLVKQHTGKPESTLETSVNQDTGRGGFHTCFENLNSTTITLTTSNSESIHQSLETQEVLEVTTSHLANPNFTSNSMEIKSAQENPFLFSTINQTVEELNTNKESVIAIFVPAENSKPSVNSFISAQKETTEMEDTDIEDSLYKDVDYGTEVLQIEHSYCRQDINKEHLWQKVSKLHSKITLLELKEQQTLGRLKSLEALIRQLKQENWLSEENVKIIENHFTTYEVTMI	Yes
O43422	52 kDa repressor of the inhibitor of the protein kinase (p52rIPK) (58 kDa interferon-induced protein kinase-interacting protein) (p58IPK-interacting protein) (Death-associated protein 4) (THAP domain-containing protein 0) (THAP domain-containing protein 12)	Homo sapiens (Human)	761	MPNFCAAPNCTRKSTQSDLAFFRFPRDPARCQKWVENCRRADLEDKTPDQLNKHYRLCAKHFETSMICRTSPYRTVLRDNAIPTIFDLTSHLNNPHSRHRKRIKELSEDEIRTLKQKKIDETSEQEQKHKETNNSNAQNPSEEEGEGQDEDILPLTLEEKENKEYLKSLFEILILMGKQNIPLDGHEADEIPEGLFTPDNFQALLECRINSGEEVLRKRFETTAVNTLFCSKTQQRQMLEICESCIREETLREVRDSHFFSIITDDVVDIAGEEHLPVLVRFVDESHNLREEFIGFLPYEADAEILAVKFHTMITEKWGLNMEYCRGQAYIVSSGFSSKMKVVASRLLEKYPQAIYTLCSSCALNMWLAKSVPVMGVSVALGTIEEVCSFFHRSPQLLL…	Yes
Q8TBB0	THAP domain-containing protein 6	Homo sapiens (Human)	222	MVKCCSAIGCASRCLPNSKLKGLTFHVFPTDENIKRKWVLAMKRLDVNAAGIWEPKKGDVLCSRHFKKTDFDRSAPNIKLKPGVIPSIFDSPYHLQGKREKLHCRKNFTLKTVPATNYNHHLVGASSCIEEFQSQFIFEHSYSVMDSPKKLKHKLDHVIGELEDTKESLRNVLDREKRFQKSLRKTIRELKDECLISQETANRLDTFCWDCCQESIEQDYIS	Yes
Q20595	C-terminal-binding protein 1	Caenorhabditis elegans	727	MPTTCGFPNCKFRSRYRGLEDNRHFYRIPKRPLILRQRWLTAIGRTEETVVSQLRICSAHFEGGEKKEGDIPVPDPTVDKQIKIELPPKESKNSDRRRKQNIPARFPRPESPSGDSPSYSKKSRSFRDFYPSLSSTPSFDPAQSPHTPHPPVLPDPQQALNDILSMTSTRMNGPSSSRPLVALLDGRDCSVEMPILKDVATVAFCDAQSTQEIHEKVLNEAVAALMYHSIKLEKEDLEKFKVLKVVFRIGYGIDNIDVKAATELGIAVCHAPGDYVEDVADSTLSLILDLFRRTYWHAKSYSETRKTIGADQVRENAVGSKKVRGSVLGILGCGRVGTAVGLRARAFGLHIIFYDPFVREGHDKALGFERVYTMDEFMSRSDCISLHCNLGDETRGIIN…	Yes
Q8WTV1	THAP domain-containing protein 3	Homo sapiens (Human)	239	MPKSCAARQCCNRYSSRRKQLTFHRFPFSRPELLKEWVLNIGRGNFKPKQHTVICSEHFRPECFSAFGNRKNLKHNAVPTVFAFQDPTQQVRENTDPASERGNASSSQKEKVLPEAGAGEDSPGRNMDTALEELQLPPNAEGHVKQVSPRRPQATEAVGRPTGPAGLRRTPNKQPSDHSYALLDLDSLKKKLFLTLKENEKLRKRLQAQRLVMRRMSSRLRACKGHQGLQARLGPEQQS	Yes
Q7M3K2	Transposable element P transposase (P-element transposase) (EC 2.7.7.-) (THAP domain-containing protein) (DmTHAP)	Drosophila melanogaster (Fruit fly)	751	MKYCKFCCKAVTGVKLIHVPKCAIKRKLWEQSLGCSLGENSQICDTHFNDSQWKAAPAKGQTFKRRRLNADAVPSKVIEPEPEKIKEGYTSGSTQTESCSLFNENKSLREKIRTLEYEMRRLEQQLRESQQLEESLRKIFTDTQIRILKNGGQRATFNSDDISTAICLHTAGPRAYNHLYKKGFPLPSRTTLYRWLSDVDIKRGCLDVVIDLMDSDGVDDADKLCVLAFDEMKVAAAFEYDSSADIVYEPSDYVQLAIVRGLKKSWKQPVFFDFNTRMDPDTLNNILRKLHRKGYLVVAIVSDLGTGNQKLWTELGISESKTWFSHPADDHLKIFVFSDTPHLIKLVRNHYVDSGLTINGKKLTKKTIQEALHLCNKSDLSILFKINENHINVRSLAKQ…	Yes
Q9H5L6	DNA transposase THAP9 (EC 2.7.7.-) (THAP domain-containing protein 9) (hTh9)	Homo sapiens (Human)	903	MTRSCSAVGCSTRDTVLSRERGLSFHQFPTDTIQRSKWIRAVNRVDPRSKKIWIPGPGAILCSKHFQESDFESYGIRRKLKKGAVPSVSLYKIPQGVHLKGKARQKILKQPLPDNSQEVATEDHNYSLKTPLTIGAEKLAEVQQMLQVSKKRLISVKNYRMIKKRKGLRLIDALVEEKLLSEETECLLRAQFSDFKWELYNWRETDEYSAEMKQFACTLYLCSSKVYDYVRKILKLPHSSILRTWLSKCQPSPGFNSNIFSFLQRRVENGDQLYQYCSLLIKSMPLKQQLQWDPSSHSLQGFMDFGLGKLDADETPLASETVLLMAVGIFGHWRTPLGYFFVNRASGYLQAQLLRLTIGKLSDIGITVLAVTSDATAHSVQMAKALGIHIDGDDMKCTF…	Yes
P34427	Protein lin-36 (Abnormal cell lineage protein 36)	Caenorhabditis elegans	962	MSEELLSTRPSKRDYNDIEEPEDSHVTVHSVEQDSQHSGEESSTVDALQETEGDVDVIGEDEDEHDIPVMPTVTSSGEVLDESQVTPTKQASSSQPREEIIHGKGESVYSSFPCQVIPETLSRMTRTPPDGEHLEVYRMSNGRLRIYVVDHFKKFSPYSNLTHKPCTVCNRVMKSGEMHLNFPADLDRRRIWANLLGFKYKDILRSKMGPVSFSIAAGPICTEHFAEECFRNHNFNKSAIEAFGVPVAISPDVKTTPSKKSSRVPWVCTVCEFHSCSVVELQTHLLNHTEEMLKKKDNVLDVPEAGFMCPFCRKCTYGYKTISGYRRHLNAGPIHHCHLRRIYEFAKMNCRATELDPAESWDNWTRRNVYVAYHGCEPPANEIVLTPSPTKKAYVQNPE…	Yes
Q27395	Protein lin-15B (Abnormal cell lineage protein 15B)	Caenorhabditis elegans	1440	MQTLKTARLTSNPASIPTSSSSSAISAAAIQKTLDAVNRPPAVRASGILRHRTLPAPTQETAHHLDADPKTTELMARFFISQGIPFECAHEPAFLELMKHVDPNCVIPPTNVTKKLVDKISTSSKPQVNYTKTVGPLSVTIDICGDEDEKYLAFSIHYFEDLYERKNAIYLRKLLLTELDSNSLLTNIRRSVNSYSFSNVKFTNIVCPNEEICKLVEESAVVKRYNVCFYNYVTRFVADLMEIEEFSSGLTQLRTFVRYMKQNSDMYSKFRRMQLQKNAELDIPSIDSGDWHSTAIFLTRCLVWHDTFTEFCGKLDILHYIDNETFNHLIYLQRLLQQCMKHCRELSIPNNSISQVVPAIMSIRNFIASNSMGYRFQKRIRDSFTTSFKEITSGPSQDR…	Yes
Q9P2Z0	THAP domain-containing protein 10	Homo sapiens (Human)	257	MPARCVAAHCGNTTKSGKSLFRFPKDRAVRLLWDRFVRGCRADWYGGNDRSVICSDHFAPACFDVSSVIQKNLRFSQRLRLVAGAVPTLHRVPAPAPKRGEEGDQAGRLDTRGELQAARHSEAAPGPVSCTRPRAGKQAAASQITCENELVQTQPHADNPSNTVTSVPTHCEEGPVHKSTQISLKRPRHRSVGIQAKVKAFGKRLCNATTQTEELWSRTSSLFDIYSSDSETDTDWDIKSEQSDLSYMAVQVKEETC	Yes
Q8NA92	THAP domain-containing protein 8	Homo sapiens (Human)	274	MPKYCRAPNCSNTAGRLGADNRPVSFYKFPLKDGPRLQAWLQHMGCEHWVPSCHQHLCSEHFTPSCFQWRWGVRYLRPDAVPSIFSRGPPAKSQRRTRSTQKPVSPPPPLQKNTPLPQSPAIPVSGPVRLVVLGPTSGSPKTVATMLLTPLAPAPTPERSQPEVPAQQAQTGLGPVLGALQRRVRRLQRCQERHQAQLQALERLAQQLHGESLLARARRGLQRLTTAQTLGPEESQTFTIICGGPDIAMVLAQDPAPATVDAKPELLDTRIPSA	Yes
Q9H0W7	THAP domain-containing protein 2	Homo sapiens (Human)	228	MPTNCAAAGCATTYNKHINISFHRFPLDPKRRKEWVRLVRRKNFVPGKHTFLCSKHFEASCFDLTGQTRRLKMDAVPTIFDFCTHIKSMKLKSRNLLKKNNSCSPAGPSNLKSNISSQQVLLEHSYAFRNPMEAKKRIIKLEKEIASLRRKMKTCLQKERRATRRWIKATCLVKNLEANSVLPKGTSEHMLPTALSSLPLEDFKILEQDQQDKTLLSLNLKQTKSTFI	Yes
Q9JJD0	THAP domain-containing protein 11 (Ronin)	Mus musculus (Mouse)	305	MPGFTCCVPGCYNNSHRDKALHFYTFPKDAELRRLWLKNVSRAGVSGCFSTFQPTTGHRLCSVHFQGGRKTYTVRVPTIFPLRGVNERKVARRPAGAAAARRRQQQQQQQQQQQQQQQLQQQQPSPSSSTAQTTQLQPNLVSASAAVLLTLQAAVDSNQAPGSVVPVSTTPSGDDVKPIDLTVQVEFAAAEGAAAAAAASELEAATAGLEAAECTLGPQLVVVGEEGFPDTGSDHSYSLSSGTTEEELLRKLNEQRDILALMEVKMKEMKGSIRHLRLTEAKLREELREKDRLLAMAVIRKKHGM	Used independently as a part of the NCBI search
Q8CHW1	THAP domain-containing protein 1	Mus musculus (Mouse)	210	MVQSCSAYGCKNRYDKDKPVSFHKFPLTRPSLCKQWEAAVKRKNFKPTKYSSICSEHFTPDCFKRECNNKLLKENAVPTIFLYIEPHEKKEDLESQEQLPSPSPPASQVDAAIGLLMPPLQTPDNLSVFCDHNYTVEDTMHQRKRILQLEQQVEKLRKKLKTAQQRCRRQERQLEKLKEVVHFQREKDDASERGYVILPNDYFEIVEVPA	Used independently as a part of the NCBI search
Q8VCZ3	THAP domain-containing protein 7	Mus musculus (Mouse)	309	MPRHCSAAGCCTRDTRETRNRGISFHRLPKKDNPRRGLWLANCQRLDPSGQGLWDPTSEYIYFCSKHFEENCFELVGISGYHRLKEGAVPTIFESFSKLRRTAKTKGHGYPPGLPDVSRLRRCRKRCSERQGPTTPFSPPPRADIICFPVEEASAPATLPASPAVRLDPGLNSPFSDLLGPLGAQADEAGCSTQPSPEQHPSPLEPQPASPSAYMLRLPPPAGAYIQNEHSYQVGSALLWKRRAEAALDALDKTQRQLQACKRREQRLRLRLTKLQQERAREKRAQADARQTLKDHVQDFAMQLSSSMA	Used independently as a part of the NCBI search
Q6P3Z3	Peroxynitrite isomerase THAP4 (EC 5.99.-.-) (THAP domain-containing protein 4)	Mus musculus (Mouse)	569	MVICCAAVNCSNRQGKGEKRAVSFHRFPLKDSKRLIQWLKAVQRDNWTPTKYSFLCSEHFTKDSFSKRLEDQHRLLKPTAVPSIFHLSEKKRGAGGHGHARRKTTAAMRGHTSAETGKGTIGSSLSSSDNLMAKPESRKLKRASPQDDAAPKVTPGAVSQEQGQSLEKTPGDDPAAPLARGQEEAQASATEADHQKASSSTDAEGADKSGISMDDFTPPGSGACKFIGSLHSYSFSSKHTRERPSVPREPMDRKRLKREMEPRCSGNSVAQSPPSSSLTATPQKASQSPSAPPTDVTPKPAAEAVQSEHSDASPMSINEVILSASGACKLIDSLHSYCFSARQNKSQVCCLREQVEKKNGELKSLRQKVSRSDSQVRKLREKLDELRRASLPYLPYLSG…	Used independently as a part of the NCBI search
Q5U208	THAP domain-containing protein 1	Rattus norvegicus (Rat)	210	MVQSCSAYGCKNRYDKDKPVSFHKFPLTRPSLCKQWEAAVRRKNFKPTKYSSICSEHFTPDCFKRECNNKLLKENAVPTIFLYIEPHEKKEELEPQEQLPSPSPPTSQVDAAVGLLMPPLQTPDNLSVFCDHNYTVEDTMHQRKRILHLEQQVEKLRKKLKTAQQRCRRQERQLEKLKEVVHFQREKDDASERGYVILPNDYFEIVEVPA	Used independently as a part of the NCBI search
Q3T0G1	THAP domain-containing protein 1	Bos taurus (Bovine)	213	MVQSCSAYGCKNRYDKDKPVSFHKFPLTRPSLCKKWEAAVRRKNFKPTKYSSICSEHFTPDCFKRECNNKLLKEDAVPTIFLCTEPHDKKEDLLEPQEQPPPPPLTPPISQVDAAIGLLMPPLQTPDNLSVFCDHNYTVEDTMHQRKRIHQLEQQVEKLRKKLKTAQQRCRRQERQLEKLKEVVHFQKEKDGASERGYVILPNDYFEIVEVPA	Used independently as a part of the NCBI search
Q642B6	Peroxynitrite isomerase THAP4 (EC 5.99.-.-) (THAP domain-containing protein 4)	Rattus norvegicus (Rat)	569	MVICCAAVNCSNRQGKGEKRAVSFHRFPLKDSKRLIQWLKAVQRDNWTPTKYSFLCSEHFTKDSFSKRLEDQHRLLKPTAVPSIFHLSEKKRGAGGHGPARRKTTGAMRGHTSAATGKGTIGSSLSSSDNLMAKPESRKLKRASPQDDTAPKATPGAVSQEPGQSLERTPGDQAAPLARGQEEAQVSATEADHQKASSSAADAGGADKSGISMDDFTPPGSGACKFIGSLHSYSFSSKHTRERPSVPREPMDRKRLKRDIEPRCSGNSVAQSPPSSSLTATPQKASQSPSAPPTDVTPKPAAEAVQSEHSDANPMSINEVILSASGACKLIDSLHSYCFSARQNKSQVCCLREQVEKKNGELKSLRQRVSRSDSQVRKLREKLDELRRASLPYLPYLSG…	Used independently as a part of the NCBI search
Q2TBI2	Peroxynitrite isomerase THAP4 (EC 5.99.-.-) (THAP domain-containing protein 4)	Bos taurus (Bovine)	584	MVICCAAANCSNRQGKGEKRAVSFHRFPLKDSKRLMQWLKAVQRDNWTPTKYSFLCSEHFTKDSFSKRLEDQHRLLKPTAVPSIFHLAEKKRRAGGHGRPRRRDTGKASAGLRAQASDPVDGKAAAGSPSSSSASPMAKPEPRKLKRATPQGRTAARAARETAGQERGRQPLEGRAEDGPASAATSCSQGEAGTGAEDAGEEGATPADRGLVDRSGVSADDFTPPGSGACKFIGSLHSYSFSSKHARERPAVPREPVERKRLRRDAEPGCSGSSPGPEKGPAQSPPRACPSASSSLTATPQKPAQGASAPPTDVTPKPAAEAVQSEHSDASPMSINEVILSASGACKLIDSLHSYCFSSRQSKSQVCCLREQVEKKNGELRTLRQRVSRSDSQVRELRQ…	Used independently as a part of the NCBI search
Q4R3Q6	THAP domain-containing protein 1	Macaca fascicularis (Crab-eating macaque) (Cynomolgus monkey)	212	MVQPCSAYGCKNRYDKDKPVSFHKFPLTRPSLCKEWEAAVRRKNFKPTKYSSICSEHFTPDCFKRECNNKLLKENAVPTIFLCTEPHDKKEDLEPQEQLPPPPLPPPVSQVDAAIGLLMPPLQTPVNLSVFCDHNYTVEDTMHQRKRIHQLEQQVEKLRKKLKTAQQRCRRQERQLEKLKEVVHFQKEKDNVSERGYVILPNDYFEIVEVPA	Used independently as a part of the NCBI search
Q5RCE4	THAP domain-containing protein 1	Pongo abelii (Sumatran orangutan) (Pongo pygmaeus abelii)	213	MVQSCSAYGCKNRYDKDKPVSFHKFPLTRPSLCKEWEAAVRRKNFKPTKYSSICSEHFTPDCFKRECNNKLLKENAVPTIFLCTEPHDKKEDLLEPQEQLPPPPLPPPVSQVDAAIGLLMPPLQTPVNLSVFCDHNYTVEDTMHQRKRIHQLEQQVEKLRKKLKTAQQRCRRQERQLEKLKEVVHFQKEKDDVSERGYVILPNDYFEIVEVPA	Used independently as a part of the NCBI search
Q9CUX1	52 kDa repressor of the inhibitor of the protein kinase (p52rIPK) (58 kDa interferon-induced protein kinase-interacting protein) (p58IPK-interacting protein) (THAP domain-containing protein 0) (THAP domain-containing protein 12)	Mus musculus (Mouse)	758	MPNFCAAPNCTRKSTQSDLAFFRFPRDPARCQKWVENCRRADLEDKTPDQLNKHYRLCAKHFETSMICRTSPYRTVLRDNAIPTIFDLTSHLNNPHSRHRKRIKELSEDEIRTLKQKKIEETSEQEQETNTNAQNPSAEAVNQQDANVLPLTLEEKENKEYLKSLFEILVLMGKQNIPLDGHEADEVPEGLFAPDNFQALLECRINSGEEVLRKRFEATAVNTLFCSKTQQRHMLEICESCIREETLREVRDSHFFSIITDDVVDIAGEEHLPVLVRFVDDAHNLREEFVGFLPYEADAEILAVKFHTTITEKWGLNMEYCRGQAYIVSSGFSSKMKVVASRLLEKYPQAVYTLCSSCALNAWLAKSVPVIGVSVALGTIEEVCSFFHRSPQLLLELDS…	Used independently as a part of the NCBI search
Q5ZHN5	THAP domain-containing protein 5	Gallus gallus (Chicken)	413	MPRYCAASYCKNRGGQSARDQRKLSFYPFPLHDKERLEKWLRNMKRDAWTPSKHQLLCSDHFTPDSLDVRWGIRYLKHTAVPTIFSSPDDEEKGSSQNSPQEIRREDQEETTKNVESKKVPVSLELCTPKKSSVTAENPDKKAEVICSTVLSKSLQVQKLQLENREDFEADSIILDNSSQQHIHQPEPVLMAAAVQNVEATDVHASVEVPVSCTATVLQFSDPDYLNSSLKLKNTLGSITDYTLENPNSHVVGCSVEVQPATENAVLVNAVTQTIEQLSGSEESVIAIIVPAESPKEPEIINRSFLPIKQEFLDTEEAETDNSLHMNAYNGLEILQTEHSYCKQDIDREHLWQKISKLHSKITLLEMQEVKTLGRLRSLEALIGQLKQENLLSEEKLKI…	Used independently as a part of the NCBI search
Q5U560	THAP domain-containing protein 1 A	Xenopus laevis (African clawed frog)	225	MVQSCSAYGCKNRYDKDKPISFHKFPLKRPLLCKKWEAAVRRAEFKPTKYSSICSDHFSADCFKRECNNKLLKDNAVPTIFAHMEIKKKSGKAVKKEQLPAEPEPVPAVPEIDPAIGLLLPPLYTPSHIAVICDHNYTVEDTVHQRRRIQQLEEQVDKLRKKLKIANQKCRRQERSLEKLEREVSEYREAKGSGYVIFPGNYYEVLNENEYKELTPEITYKEIIL	Used independently as a part of the NCBI search
B5XCB8	THAP domain-containing protein 1	Salmo salar (Atlantic salmon)	233	MVQSCSAYGCKNRYHKDKNISFHKFPLARPDVCGKWVAAMRRNNFKPTRYSNICSQHFTKDCFKPECNNRVLKENAVPSLFCFSKLQIKAESLADPFPPEMDFPLTLPSLPLSDTEETQQEIQTETHHTVDPLPLVENLPHSMSISCDHNYTVEDTVQQKKRIEQLEEQLDKLRKKLKTVQQKCRRQERQLKRFKAIGEFQRVNRDPALGEGYVILPKQLYDALKGIEPVEGP	Used independently as a part of the NCBI search
Q8BJ25	THAP domain-containing protein 3	Mus musculus (Mouse)	218	MPKSCAARQCCNRYSSRRKQLTFHRFPFSRPELLREWVLNIGRADFKPKQHTVICSEHFRPECFSAFGNRKNLKHNAVPTVFAFQNPTEVCPEVGAGGDSSGRNMDTTLEELQPPTPEGPVQQVLPDREAMEATEAAGLPASPLGLKRPLPGQPSDHSYALSDLDTLKKKLFLTLKENKRLRKRLKAQRLLLRRTCGRLRAYREGQPGPRARRPAQGS	Used independently as a part of the NCBI search
Q6DDT6	THAP domain-containing protein 1 B	Xenopus laevis (African clawed frog)	225	MVQSCSAYGCKNRYDKDRPISFHKFPLKRPLLCKKWEAAVRRADFKPTKYSSICSDHFTADCFKRECNNKLLKDNAVPTVFALAEIKKKMGKAVKKEQLPAELEPVPAVPEVDPAIGLLLPPLYTPSHIAVICDHNYTVEDTVHQRRRIQQLEEQVDKLRKKLKIANQKCRRQERSLEKLEKEVSEYREAKGSGYVIFPGNYYEVLNENEYKELTPEITYKEIIL	Used independently as a part of the NCBI search
Q6TGZ4	THAP domain-containing protein 11	Danio rerio (Zebrafish) (Brachydanio rerio)	257	MPGFTCCVPGCYNNSHRDRDLRFYTFPKDPTQREIWLKNISRAGVSGCFSTFQPTTGHRVCSVHFPGGRKTYTIRVPTLFPLRGVNERRSRRGRSRKVSAVVPIITSVVSTANETAPLEEDEEEGDIENTTVVQIGQNGQYIAPVDLTSSGDGSCITAVVSGGEESAVHESCSVADFALCGADHSYSLTTGTTSTELLRKLNEQRDIIALMEIKMKEMKNTIRQLRVTEARLQDELRQREQERERLICANTIIKRKL	Used independently as a part of the NCBI search
Q9D305	THAP domain-containing protein 2	Mus musculus (Mouse)	217	MPTNCAAAGCAATYNKHINISFHRFPLDPKRRKEWVRLVRRKNFVPGKHTFLCSKHFEASCFDLTGQTRRLKMDAVPTIFDFCTHIKSLKLKSRNLLKTNNSFPPTGPCNLKLNGSQQVLLEHSYAFRNPMEAKKRIIKLEKEIASLRKKMKTCLQRERRATRRWIKATCFVKSLEASNMLPKGISEQILPTALSNLPLEDLKSLEQDQQDKTVPIL	Used independently as a part of the NCBI search
Q1JPT7	THAP domain-containing protein 1	Danio rerio (Zebrafish) (Brachydanio rerio)	225	MVQSCSAYGCKNRYQKDRNISFHKFPLARPEVCVQWVSAMSRRNFKPTKYSNICSQHFTSDCFKQECNNRVLKDNAVPSLFTLQTQDPFSADVCFPLNVCATAEPLSECFPEQCGLPDGQEAGAVSCPEQCVPPGGQEAGAVSCDHNYTLEDCVQQKRRVQRLQEQMEKLRRRMKTLQQKCRRQERQLERLRANRGPAPLGDRYVILPRELYEELQGVETIGAVH	Used independently as a part of the NCBI search
A5PKF5	THAP domain-containing protein 11	Bos taurus (Bovine)	303	MPGFTCCVPGCYNNSHRDKALHFYTFPKDAELRRLWLKNVSRAGVSGCFSTFQPTTGHRLCSVHFQGGRKTYTVRVPTIFPLRGVNERKVARRPAGAAAARRRQQQQQQQQQQQQQQQQQQPSPSASTAQTTQLQPNLVSASAAVLLTLQAAVDSSQAPGTVPPVPTTPTGEDVKPIDLTVQVEFAAAEGAAAAAAASELEAATAGLEAAECPMGPQLVVVGEEGFPDTGSDHSYSLSSGTTEEELLRKLNEQRDILALMEVKMKEMKGSIRHLRLTEAKLREELREKDRLLAMAVIRKKHGM	Used independently as a part of the NCBI search
Q6IR68	THAP domain-containing protein 11	Xenopus laevis (African clawed frog)	298	MPGFTCCVPGCYSNSHRDKGLHFYTFPKDPELRCLWLKNVSRGGVSGCFSTFQPTNGHRVCSLHFQGGRKSYSIKVPTIFPLRGVNEKRTRRSSTKKRQQPNYTPAATTVLVTGLPGQEEQEVLELTAGGAEMMLLSTTAGMGATITNVEGSSAVIGATIDAMGTAAVERGSVAAPSNLAVKLDVGEAHAISTHFSSDASHGSHQQLQVVVVGDEPFPSVDCWPSLLGSDHSYSMSSGTTTEELLRKLNEQRDIIALMEVKMKEMKSSIKHLKVTEVKLREELRQKDKDKVSPMIKSN	Used independently as a part of the NCBI search
Q0IHI7	THAP domain-containing protein 5	Xenopus laevis (African clawed frog)	372	MTRYCAATRCKNRGGQAAVIQRKVSFYPFPLHDRGRLQEWLRNMKQYKLYPTKHQVLCSDHFTADSFNIRWGIQYLKPNAIPTLFSFTEKIQDIAELELTIKEGTQDGVKVDTDTVPSQDFCPNVTNNLSHGFDTDEYVDPDDKQVYLKNTIDGITVSQNKTKDLYVPNSEYEIQPHLITPSKFRQTSVENMIVSSVADLNSQSNQVYFELQTDQNYVAENVDTFQVDHFSDVQKETFPLSLVKQTKQMDAEKDSVITIIVPGGQDGSAISDNLQFTSSEKLGFENDANSTNEILESEHSYCRQITDRHYLRQKIAKLQSKIAVLEAQENATLSRLRLLESVIAKLKQENLLSDEKLKILENCGSSVDIVIV	Used independently as a part of the NCBI search
Q5NVM3	THAP domain-containing protein 10	Pongo abelii (Sumatran orangutan) (Pongo pygmaeus abelii)	264	MPARCVAAHCGNTTKSGKSLFRFPKDRAVRLLWDRFVRGCRADWYGGNDRSVICSDHFAPACFDVSSVIQKNLRFSQRLRLVAGAVPTLHRVPAPAPKGGEEGDQAGRPDTRGELQAARHSEAAPGPVSCTRPRAGKQAAASQYSVGTEEITCENEVVQTQPHADNPSNTVTSVPTHCEEGPVHKSTQISLKRPRHRSVGIQAKVKAFGKRLCNATTQTEELWSRTSSLFDIYSSDSEIDTDWDIKSEQSDLSYIAVQVKEETC	Used independently as a part of the NCBI search
Q6DIN8	THAP domain-containing protein 1	Xenopus tropicalis (Western clawed frog) (Silurana tropicalis)	225	MVQSCSAYGCKNRYDKDKPISFHKFPLKRPLLCRKWEAAVRRADFKPTKYSSICSDHFTADCFKRECNNKLLKDNAVPTIFAHTEIKKKSGKAVKKEQLPAEPEPVPSVPEVDPAIGLLLPPLYTPSHIAVICDHNYTVEDTVHQRRRIQQLEEQVDKLRKKLKIANQKCRRQERSLEKLEREVSEYREAKGSGYVIFPGNYYEVLNENEYKELAPEITYKEIIL	Used independently as a part of the NCBI search
Q0P5B4	THAP domain-containing protein 3	Bos taurus (Bovine)	239	MPKSCAARQCCNRYSNRRKQLTFHRFPFSRPELLKEWVLNIGRGDFEPKQHTVICSEHFRPECFSAFGNRKNLKHNAVPTVFAFQGPPQLVRENTDPTGRSGDATSGERKVLPETGSGECGLGRKMDTTVEVLQLPPEVGGLGAQVPPHTPETSGVPGQPASPPELKRRLPTQPSDHSYALLDLDTLKKKLFLTLKENEKLRRRLKAQRLVMRRMCSRLRARLAGRPGLQARPRLGQQS	Used independently as a part of the NCBI search
Q1RMM0	THAP domain-containing protein 5	Bos taurus (Bovine)	394	MPRYCAAICCKNRRGRNNKERKLSFYPFPLHDKERLEKWLKNMKRDSWVPSKYQFLCSDHFTPDSLDIRWGIRYLKQTAIPTIFALPEDNQEKDPSKKKSQKKKLKSEKEVCLKAKSEESFASNEPKKHPVNTDLLPEHAELLESSALVKPPDPKAESVQNNILTLSLVKQGTRKPESILETSVNQDMGIGGFHTSFENLSSTTITLTTASSEGIQQPLETQEVIEITTNHLANPHFTNNSVEIKSAQENPFILSTVTQTVEELNTDKESVIAIFVPTENSKPAINSFIPAPKTVEMEEDIDIEDSYKDVDYETEVLQIEHSYCRQDVNKEHLWQKVSKLHSKITLLELQEQQTLGRLKSLEALIRQLKQENWLSEENVKIIENHFTTYEVTMI	Used independently as a part of the NCBI search
Q4R7M0	THAP domain-containing protein 5	Macaca fascicularis (Crab-eating macaque) (Cynomolgus monkey)	396	MMPRYCAAICCKNRRGRNNKDRKLSFYPFPLHDKERLEKWLKNMKRDSWVPSKYQFLCSDHFTPDSLDIRWGIRYLKQTAVPTIFSLPEDNQGKDPSKKKSQKKNLEDEKEVCPKAKSEESFVLNETKKNIVNTNVPPQHPELLHSSSLVKPPAPKTGSIQNNMLTVNLVKQHTGKPESTLETSVYQDTGIGDFHTCFEDLNSTTITLTTSNSESIHQSLETQDVLEVTTNHLANPDFTSNSMEIKSAQENPFLFSTINQTVEELNTSKESVIAIFVPAENSKPSVNSFISTQKETMEMEDIDIEDSLYKDVDYGTEVLQIEHSYCRQDINKEHLWQKVFKLHSKITLLELKEQQTLGRLKSLEALVRQLKQENWLSEENVKIIENHFTTYEVTMI	Used independently as a part of the NCBI search
A4IGQ8	THAP domain-containing protein 11	Xenopus tropicalis (Western clawed frog) (Silurana tropicalis)	296	MPGFTCCVPGCYSNSHRDKGLHFYTFPKDPELRCLWLKNVSRGGVSGCFSTFQPTNGHRVCSLHFQGGRKSYSIKVPTIFPLRGVNEKRTRRSSTKKRQQPNYTPAATTVLVTGLPGQEEQEVLELTAGGAEMMLLGTTAGMGAAIADVEGSSAVMGATIDAMATAAEGGSAAASNIAVKLDVGETHAVNTHFSTDASHGSHQQLQVVVVGDEPYPSADCWPSPLCSDHSYSMSSGTTTEELLRKLNEQRDIIALMEVKMKEMKSSIKHLKVTEVKLREELRQKDKDKVSPMIKSN	Used independently as a part of the NCBI search
